# Distinct guard cell specific remodeling of chromatin accessibility during abscisic acid and CO2 dependent stomatal regulation

**DOI:** 10.1101/2023.05.11.540345

**Authors:** Charles A. Seller, Julian I. Schroeder

## Abstract

In plants, epidermal guard cells integrate and respond to numerous environmental signals to control stomatal pore apertures thereby regulating gas exchange. Chromatin structure controls transcription factor access to the genome, but whether large-scale chromatin remodeling occurs in guard cells during stomatal movements, and in response to the hormone abscisic acid (ABA) in general, remain unknown. Here we isolate guard cell nuclei from *Arabidopsis thaliana* plants to examine whether the physiological signals, ABA and CO_2_, regulate guard cell chromatin during stomatal movements. Our cell type specific analyses uncover patterns of chromatin accessibility specific to guard cells and define novel cis-regulatory sequences supporting guard cell specific gene expression. We find that ABA triggers extensive and dynamic chromatin remodeling in guard cells, roots, and mesophyll cells with clear patterns of cell-type specificity. DNA motif analyses uncover binding sites for distinct transcription factors enriched in ABA-induced and ABA-repressed chromatin. We identify the ABF/AREB bZIP-type transcription factors that are required for ABA-triggered chromatin opening in guard cells and implicate the inhibition of a set of bHLH-type transcription factors in controlling ABA-repressed chromatin. Moreover, we demonstrate that ABA and CO_2_ induce distinct programs of chromatin remodeling. We provide insight into the control of guard cell chromatin dynamics and propose that ABA-induced chromatin remodeling primes the genome for abiotic stress resistance.

**Significance statement:** Specialized leaf cells called guard cells integrate environmental cues to optimally control the size of microscopic stomatal pores. The hormone abscisic acid (ABA), a key regulator of plant drought responses, and changes in atmospheric CO_2_ concentration are signals that control stomatal aperture size, but whether these signals also regulate genome packaging into chromatin is unknown. Using guard cell specific chromatin profiling we uncovered regulatory DNA sequences driving specific gene expression in this cell-type. We also discovered that ABA triggers extensive and persistent changes to chromatin structure in guard cells. Unexpectedly, exposure of plants to elevated atmospheric CO_2_ had only minimal impact on chromatin dynamics. Furthermore, we identified the specific transcription factors that regulate ABA-induced chromatin dynamics in guard cells.
