## Supplemental Dataset 1 for "Distinct guard cell specific remodeling of chromatin accessibility during abscisic acid and CO2 dependent stomatal regulation"

### Sheet: Sheet1
Dataset S1. Sequencing library statistics
Library	Num. of nuclear alignments after filtering.	Fraction of reads in peaks (FRiP)
ATAC-seq
Guard cell, control rep. 1	24627655	0.732
Guard cell, control rep. 2	27241100	0.751
Guard cell, control rep. 3	31174955	0.7
Guard cell, 4 hr ABA, rep. 1	19446481	0.683
Guard cell, 4 hr ABA, rep. 2	25174891	0.669
Guard cell, 4 hr ABA, rep. 3	20233228	0.706
Guard cell, 24 hr ABA, rep. 1	27481698	0.712
Guard cell, 24 hr ABA, rep. 2	31213010	0.745
Guard cell, 24 hr ABA, rep. 3	28001658	0.73
Guard cell, 100 ppm CO2, rep. 1	12428754	0.769
Guard cell, 100 ppm CO2, rep. 2	14750557	0.753
Guard cell, 100 ppm CO2, rep. 3	30087918	0.743
Guard cell, 1000 ppm CO2, rep. 1	16011959	0.62
Guard cell, 1000 ppm CO2, rep. 2	18347080	0.674
Guard cell, 1000 ppm CO2, rep. 3	30678323	0.746
abfx4 Guard cell, control, rep. 1	14031303	0.642
abfx4 Guard cell, control, rep. 2	26139257	0.762
abfx4 Guard cell, control, rep. 3	16499961	0.7
abfx4 Guard cell, 4 hr ABA, rep. 1	30476738	0.618
abfx4 Guard cell, 4 hr ABA, rep. 2	20749617	0.691
abfx4 Guard cell, 4 hr ABA, rep. 3	16587965	0.692
Mesophyll, control, rep. 1	18073091	0.316
Mesophyll, control, rep. 2	19479953	0.367
Mesophyll, control, rep. 3	10506400	0.523
Mesophyll, control, rep. 4	13850585	0.486
Mesophyll, 4 hr ABA, rep. 1	13779571	0.429
Mesophyll, 4 hr ABA, rep. 2	18837215	0.373
Mesophyll, 4 hr ABA, rep. 3	10484574	0.51
Mesophyll, 4 hr ABA, rep. 4	11332011	0.494
Roots, control, rep. 1	26835856	0.417
Roots, control, rep. 2	40622537	0.475
Roots, control, rep. 3	41167664	0.394
Roots, 45 mins. ABA, rep. 1	34600880	0.459
Roots, 45 mins. ABA, rep. 2	20319071	0.456
Roots, 45 mins. ABA, rep. 3	21156729	0.457
Roots, 120 mins. ABA, rep. 1	34594178	0.442
Roots, 120 mins. ABA, rep. 2	40723959	0.426
Roots, 120 mins. ABA, rep. 3	43703649	0.43
Roots, 240 mins ABA, rep. 1	25048545	0.516
Roots, 240 mins ABA, rep. 2	24333070	0.487
Roots, 240 mins ABA, rep. 3	31918077	0.508
abfx4 roots, ctrl, rep. 1	17173978	0.521
abfx4 roots, ctrl, rep. 2	17937752	0.513
abfx4 roots, ctrl, rep. 3	18622703	0.533
abfx4 roots, 45 mins. ABA, rep. 1	26902713	0.484
abfx4 roots, 45 mins. ABA, rep. 2	23967293	0.533
abfx4 roots, 120 mins ABA, rep. 1	17649054	0.468
abfx4 roots, 120 mins ABA, rep. 2	20238913	0.504
abfx4 roots, 120 mins ABA, rep. 3	18688281	0.416
RNA-seq
whole leaf, control, rep. 1	33858926
whole leaf, control, rep. 2	38230817
whole leaf, 4 hr ABA, rep. 1	29688338
whole leaf, 4 hr ABA, rep. 2	41778496
Guard cell, control, rep. 1	23018617
Guard cell, control, rep. 2	25178477
Guard cell, 4 hr ABA, rep. 1	25216210
Guard cell, 4 hr ABA, rep. 2	22324371
abfx4 whole leaf, control, rep. 1	26176784
abfx4 whole leaf, control, rep. 2	24563378
abfx4 whole leaf, 4 hr ABA, rep. 1	43238513
abfx4 whole leaf, 4 hr ABA, rep. 2	25274706
