## Supplemental Dataset 6 for "Distinct guard cell specific remodeling of chromatin accessibility during abscisic acid and CO2 dependent stomatal regulation"

### Sheet: GOanalysis_Roots_ABA_4hr_UP
Dataset S6. Gene Ontology (GO) term analysis
Dataset S6 (Sheet1)
GO analysis on genes downstream (within -2.5kb and 0.5 kb) of ABA-induced ACRs in roots, after 4 hoours of ABA treatment.
Analysis Type:	PANTHER Overrepresentation Test (Released 20230705)
Annotation Version and Release Date:	GO Ontology database DOI: 10.5281/zenodo.7942786 Released 2023-05-10
Analyzed List:	upload_1 (Arabidopsis thaliana)
Reference List:	Arabidopsis thaliana (all genes in database)
Test Type:	FISHER
Correction:	BONFERRONI
Bonferroni count:	2976
GO biological process complete	# genes in reference	# of genes in sample	Expected #	Direction	fold_enrichment	P_value
response to alcohol (GO:0097305)	1324	132	36.06	+	3.66	1.07e-32
response to abscisic acid (GO:0009737)	1181	124	32.16	+	3.86	1.86e-32
response to water deprivation (GO:0009414)	1250	125	34.04	+	3.67	7.78e-31
response to organic substance (GO:0010033)	4566	263	124.35	+	2.12	4.67e-30
response to water (GO:0009415)	1363	128	37.12	+	3.45	3.46e-29
response to hormone (GO:0009725)	2722	190	74.13	+	2.56	3.89e-29
response to chemical (GO:0042221)	5314	287	144.72	+	1.98	7.34e-29
response to acid chemical (GO:0001101)	1396	129	38.02	+	3.39	8.21e-29
response to endogenous stimulus (GO:0009719)	2753	190	74.97	+	2.53	1.02e-28
response to salt (GO:1902074)	1471	132	40.06	+	3.3	2.08e-28
response to lipid (GO:0033993)	2756	188	75.05	+	2.5	1.11e-27
response to oxygen-containing compound (GO:1901700)	3436	215	93.57	+	2.3	1.8e-27
response to stimulus (GO:0050896)	9761	417	265.82	+	1.57	4.76e-25
response to inorganic substance (GO:0010035)	2250	159	61.27	+	2.59	4.79e-24
response to abiotic stimulus (GO:0009628)	4740	250	129.08	+	1.94	2.59e-22
response to stress (GO:0006950)	5760	270	156.86	+	1.72	2.73e-17
response to osmotic stress (GO:0006970)	1056	90	28.76	+	3.13	7.81e-17
organic acid metabolic process (GO:0006082)	2175	118	59.23	+	1.99	9.99e-09
small molecule metabolic process (GO:0044281)	3100	151	84.42	+	1.79	1.29e-08
response to salt stress (GO:0009651)	711	56	19.36	+	2.89	3.01e-08
oxoacid metabolic process (GO:0043436)	2055	111	55.96	+	1.98	5.53e-08
secondary metabolic process (GO:0019748)	789	59	21.49	+	2.75	5.8e-08
nucleic acid metabolic process (GO:0090304)	3274	37	89.16	-	0.41	3.46e-07
nucleobase-containing compound metabolic process (GO:0006139)	3660	46	99.67	-	0.46	1.73e-06
plant organ senescence (GO:0090693)	328	32	8.93	+	3.58	8.84e-06
cellular nitrogen compound metabolic process (GO:0034641)	4685	70	127.59	-	0.55	1.24e-05
response to light stimulus (GO:0009416)	2202	108	59.97	+	1.8	1.94e-05
cellular response to abscisic acid stimulus (GO:0071215)	219	25	5.96	+	4.19	2.86e-05
cellular response to alcohol (GO:0097306)	219	25	5.96	+	4.19	2.86e-05
leaf senescence (GO:0010150)	278	28	7.57	+	3.7	4.59e-05
macromolecule metabolic process (GO:0043170)	8531	164	232.32	-	0.71	0.000129
regulation of biosynthetic process (GO:0009889)	3065	135	83.47	+	1.62	0.000131
response to radiation (GO:0009314)	2315	109	63.04	+	1.73	0.000135
abscisic acid-activated signaling pathway (GO:0009738)	147	19	4	+	4.75	0.000295
lipid metabolic process (GO:0006629)	1474	77	40.14	+	1.92	0.000399
regulation of DNA-templated transcription (GO:0006355)	2449	112	66.69	+	1.68	0.000409
RNA metabolic process (GO:0016070)	2814	36	76.63	-	0.47	0.000421
regulation of RNA biosynthetic process (GO:2001141)	2457	112	66.91	+	1.67	0.000437
gene expression (GO:0010467)	1502	12	40.9	-	0.29	0.000466
regulation of RNA metabolic process (GO:0051252)	2721	120	74.1	+	1.62	0.000796

### Sheet: GOanalysis_Roots_ABA_4hr_DOWN
Dataset S6. Gene Ontology (GO) term analysis
Dataset S6 (Sheet 2)
GO analysis on genes downstream (within -2.5kb and 0.5 kb) of ABA-repressed ACRs in roots, after 4 hoours of ABA treatment.
Analysis Type:	PANTHER Overrepresentation Test (Released 20230705)
Annotation Version and Release Date:	GO Ontology database DOI: 10.5281/zenodo.7942786 Released 2023-05-10
Analyzed List:	upload_1 (Arabidopsis thaliana)
Reference List:	Arabidopsis thaliana (all genes in database)
Test Type:	FISHER
Correction:	BONFERRONI
Bonferroni count:	2976
GO biological process complete	# genes in reference	# of genes in sample	Expected #	Direction	fold_enrichment	P_value
response to external biotic stimulus (GO:0043207)	2677	147	59.14	+	2.49	5.37e-21
response to other organism (GO:0051707)	2677	147	59.14	+	2.49	5.37e-21
response to biotic stimulus (GO:0009607)	2680	147	59.21	+	2.48	5.9e-21
biological process involved in interspecies interaction between organisms (GO:0044419)	2691	147	59.45	+	2.47	8.41e-21
response to bacterium (GO:0009617)	1403	100	31	+	3.23	1.72e-20
defense response (GO:0006952)	2619	142	57.86	+	2.45	1.64e-19
response to external stimulus (GO:0009605)	3199	160	70.67	+	2.26	2.86e-19
response to fungus (GO:0009620)	1186	88	26.2	+	3.36	1.1e-18
defense response to other organism (GO:0098542)	2299	127	50.79	+	2.5	1.45e-17
defense response to fungus (GO:0050832)	930	75	20.55	+	3.65	2.14e-17
defense response to bacterium (GO:0042742)	1105	80	24.41	+	3.28	4.22e-16
response to stimulus (GO:0050896)	9761	320	215.65	+	1.48	4.88e-14
response to stress (GO:0006950)	5760	209	127.25	+	1.64	1.25e-10
regulation of defense response (GO:0031347)	885	56	19.55	+	2.86	2.89e-08
root development (GO:0048364)	1275	69	28.17	+	2.45	9.23e-08
root system development (GO:0022622)	1293	69	28.57	+	2.42	2.39e-07
response to hypoxia (GO:0001666)	343	31	7.58	+	4.09	6.45e-07
response to salicylic acid (GO:0009751)	418	34	9.23	+	3.68	1.14e-06
response to decreased oxygen levels (GO:0036293)	353	31	7.8	+	3.98	1.24e-06
response to oxygen levels (GO:0070482)	355	31	7.84	+	3.95	1.4e-06
regulation of response to stress (GO:0080134)	1018	57	22.49	+	2.53	1.68e-06
response to chemical (GO:0042221)	5314	179	117.4	+	1.52	8.79e-06
root morphogenesis (GO:0010015)	689	41	15.22	+	2.69	9.74e-05
nucleobase-containing compound metabolic process (GO:0006139)	3660	38	80.86	-	0.47	0.000112
nucleic acid metabolic process (GO:0090304)	3274	33	72.33	-	0.46	0.000305
chemical homeostasis (GO:0048878)	547	34	12.08	+	2.81	0.000574

### Sheet: GOanalysis_GCaba_4hrUP
Dataset S6. Gene Ontology (GO) term analysis
Dataset S6 (Sheet 3)
GO analysis on genes downstream (within -2.5kb and 0.5 kb) of upregulated ACRs in guard cells 4 hr after ABA treatment.
Analysis Type:	PANTHER Overrepresentation Test (Released 20230705)
Annotation Version and Release Date:	GO Ontology database DOI: 10.5281/zenodo.7942786 Released 2023-05-10
Analyzed List:	upload_1 (Arabidopsis thaliana)
Reference List:	Arabidopsis thaliana (all genes in database)
Test Type:	FISHER
Correction:	BONFERRONI
Bonferroni count:	2976
GO biological process complete	# genes in reference	# of genes in sample	Expected #	Direction	fold_enrichment	P_value
response to oxygen-containing compound (GO:1901700)	3436	314	141.55	+	2.22	3.97e-37
response to salt (GO:1902074)	1471	184	60.6	+	3.04	1e-34
response to water deprivation (GO:0009414)	1250	167	51.49	+	3.24	3.01e-34
response to water (GO:0009415)	1363	175	56.15	+	3.12	4.25e-34
response to organic substance (GO:0010033)	4566	369	188.1	+	1.96	4.26e-34
response to acid chemical (GO:0001101)	1396	177	57.51	+	3.08	6.64e-34
response to chemical (GO:0042221)	5314	407	218.91	+	1.86	8.16e-34
response to inorganic substance (GO:0010035)	2250	232	92.69	+	2.5	9.79e-33
response to lipid (GO:0033993)	2756	254	113.54	+	2.24	5.34e-29
response to stimulus (GO:0050896)	9761	601	402.11	+	1.49	1.19e-28
response to alcohol (GO:0097305)	1324	160	54.54	+	2.93	4.79e-28
response to endogenous stimulus (GO:0009719)	2753	250	113.41	+	2.2	1.24e-27
response to hormone (GO:0009725)	2722	247	112.13	+	2.2	3.66e-27
response to abscisic acid (GO:0009737)	1181	147	48.65	+	3.02	1.14e-26
response to stress (GO:0006950)	5760	406	237.29	+	1.71	7.53e-26
response to abiotic stimulus (GO:0009628)	4740	341	195.27	+	1.75	1.08e-21
response to osmotic stress (GO:0006970)	1056	111	43.5	+	2.55	3.22e-14
response to external stimulus (GO:0009605)	3199	231	131.79	+	1.75	4.73e-13
secondary metabolic process (GO:0019748)	789	86	32.5	+	2.65	2.68e-11
organic acid metabolic process (GO:0006082)	2175	169	89.6	+	1.89	5.01e-11
oxoacid metabolic process (GO:0043436)	2055	162	84.66	+	1.91	6.2e-11
nucleobase-containing compound metabolic process (GO:0006139)	3660	70	150.78	-	0.46	1e-10
response to external biotic stimulus (GO:0043207)	2677	194	110.28	+	1.76	2e-10
response to other organism (GO:0051707)	2677	194	110.28	+	1.76	2e-10
response to biotic stimulus (GO:0009607)	2680	194	110.4	+	1.76	2.1e-10
nucleic acid metabolic process (GO:0090304)	3274	60	134.87	-	0.44	3.15e-10
biological process involved in interspecies interaction between organisms (GO:0044419)	2691	194	110.86	+	1.75	3.34e-10
small molecule metabolic process (GO:0044281)	3100	212	127.71	+	1.66	2.32e-09
RNA metabolic process (GO:0016070)	2814	52	115.92	-	0.45	3.81e-08
gene expression (GO:0010467)	1502	18	61.88	-	0.29	2.3e-07
response to salt stress (GO:0009651)	711	70	29.29	+	2.39	8.24e-07
plant organ development (GO:0099402)	2236	157	92.11	+	1.7	9e-07
plant organ senescence (GO:0090693)	328	43	13.51	+	3.18	1.01e-06
response to jasmonic acid (GO:0009753)	676	67	27.85	+	2.41	1.19e-06
defense response to other organism (GO:0098542)	2299	158	94.71	+	1.67	2.99e-06
response to fatty acid (GO:0070542)	709	68	29.21	+	2.33	3.13e-06
secondary metabolite biosynthetic process (GO:0044550)	369	45	15.2	+	2.96	3.16e-06
response to fungus (GO:0009620)	1186	97	48.86	+	1.99	3.25e-06
response to wounding (GO:0009611)	943	82	38.85	+	2.11	4.45e-06
carboxylic acid metabolic process (GO:0019752)	1561	117	64.31	+	1.82	6.16e-06
leaf senescence (GO:0010150)	278	37	11.45	+	3.23	1.19e-05
defense response (GO:0006952)	2619	171	107.89	+	1.58	1.84e-05
macromolecule metabolic process (GO:0043170)	8531	264	351.44	-	0.75	5.22e-05
lipid metabolic process (GO:0006629)	1474	106	60.72	+	1.75	0.000359
cellular nitrogen compound metabolic process (GO:0034641)	4685	128	193	-	0.66	0.00046
cellular response to oxygen-containing compound (GO:1901701)	1258	93	51.82	+	1.79	0.000613

### Sheet: GOanalysis_GCaba_24hrUP
Dataset S6. Gene Ontology (GO) term analysis
Dataset S6 (Sheet 4)
GO analysis on genes downstream (within -2.5kb and 0.5 kb) of upregulated ACRs in guard cells 24 hr after ABA treatment.
Analysis Type:	PANTHER Overrepresentation Test (Released 20230705)
Annotation Version and Release Date:	GO Ontology database DOI: 10.5281/zenodo.7942786 Released 2023-05-10
Analyzed List:	upload_1 (Arabidopsis thaliana)
Reference List:	Arabidopsis thaliana (all genes in database)
Test Type:	FISHER
Correction:	BONFERRONI
Bonferroni count:	2976
GO biological process complete	# genes in reference	# of genes in sample	Expected #	Direction	fold_enrichment	P_value
response to oxygen-containing compound (GO:1901700)	3436	203	87.06	+	2.33	5.54e-27
response to water (GO:0009415)	1363	118	34.53	+	3.42	1.69e-26
response to acid chemical (GO:0001101)	1396	119	35.37	+	3.36	3.41e-26
response to salt (GO:1902074)	1471	122	37.27	+	3.27	6.1e-26
response to inorganic substance (GO:0010035)	2250	155	57.01	+	2.72	9.05e-26
response to water deprivation (GO:0009414)	1250	110	31.67	+	3.47	5.6e-25
response to organic substance (GO:0010033)	4566	232	115.69	+	2.01	1e-22
response to lipid (GO:0033993)	2756	167	69.83	+	2.39	3.57e-22
response to chemical (GO:0042221)	5314	253	134.64	+	1.88	1.91e-21
response to abscisic acid (GO:0009737)	1181	99	29.92	+	3.31	1.21e-20
response to stress (GO:0006950)	5760	264	145.94	+	1.81	2.93e-20
response to alcohol (GO:0097305)	1324	104	33.55	+	3.1	7.68e-20
response to endogenous stimulus (GO:0009719)	2753	161	69.75	+	2.31	1.7e-19
response to abiotic stimulus (GO:0009628)	4740	229	120.1	+	1.91	2.13e-19
response to stimulus (GO:0050896)	9761	376	247.32	+	1.52	3.54e-19
response to hormone (GO:0009725)	2722	159	68.97	+	2.31	3.86e-19
response to osmotic stress (GO:0006970)	1056	82	26.76	+	3.06	1.06e-14
oxoacid metabolic process (GO:0043436)	2055	107	52.07	+	2.06	1.53e-08
organic acid metabolic process (GO:0006082)	2175	111	55.11	+	2.01	2e-08
response to external stimulus (GO:0009605)	3199	144	81.05	+	1.78	5.43e-08
nucleobase-containing compound metabolic process (GO:0006139)	3660	38	92.73	-	0.41	8.18e-08
nucleic acid metabolic process (GO:0090304)	3274	32	82.95	-	0.39	1.54e-07
response to external biotic stimulus (GO:0043207)	2677	123	67.83	+	1.81	9.08e-07
response to other organism (GO:0051707)	2677	123	67.83	+	1.81	9.08e-07
response to biotic stimulus (GO:0009607)	2680	123	67.9	+	1.81	9.25e-07
biological process involved in interspecies interaction between organisms (GO:0044419)	2691	123	68.18	+	1.8	1.02e-06
macromolecule metabolic process (GO:0043170)	8531	142	216.15	-	0.66	1.46e-06
secondary metabolic process (GO:0019748)	789	53	19.99	+	2.65	1.83e-06
plant organ senescence (GO:0090693)	328	31	8.31	+	3.73	5.97e-06
RNA metabolic process (GO:0016070)	2814	28	71.3	-	0.39	9.44e-06
gene expression (GO:0010467)	1502	8	38.06	-	0.21	1.84e-05
small molecule metabolic process (GO:0044281)	3100	131	78.55	+	1.67	3.35e-05
leaf senescence (GO:0010150)	278	27	7.04	+	3.83	3.89e-05
response to wounding (GO:0009611)	943	56	23.89	+	2.34	4.73e-05
response to jasmonic acid (GO:0009753)	676	44	17.13	+	2.57	0.000164
response to salt stress (GO:0009651)	711	45	18.01	+	2.5	0.000208
plant organ development (GO:0099402)	2236	99	56.65	+	1.75	0.0004
response to fatty acid (GO:0070542)	709	44	17.96	+	2.45	0.000472
cellular response to lipid (GO:0071396)	837	49	21.21	+	2.31	0.000616

### Sheet: GOanalysis_GCaba_4hr_DOWN
Dataset S6. Gene Ontology (GO) term analysis
Dataset S6 (Sheet 5)
GO analysis on genes downstream (within -2.5kb and 0.5 kb) of downregulated ACRs in guard cells 4 hr after ABA treatment.
Analysis Type:	PANTHER Overrepresentation Test (Released 20230705)
Annotation Version and Release Date:	GO Ontology database DOI: 10.5281/zenodo.7942786 Released 2023-05-10
Analyzed List:	upload_1 (Arabidopsis thaliana)
Reference List:	Arabidopsis thaliana (all genes in database)
Test Type:	FISHER
Correction:	BONFERRONI
Bonferroni count:	2976
GO biological process complete	# genes in reference	# of genes in sample	Expected #	Direction	fold_enrichment	P_value
response to stimulus (GO:0050896)	9761	263	187.18	+	1.41	8.36e-08
biological regulation (GO:0065007)	8670	236	166.26	+	1.42	1.03e-06
response to radiation (GO:0009314)	2315	88	44.39	+	1.98	4.01e-06
response to light stimulus (GO:0009416)	2202	85	42.23	+	2.01	4.39e-06
regulation of biological process (GO:0050789)	8247	222	158.15	+	1.4	1.68e-05
response to abiotic stimulus (GO:0009628)	4740	143	90.89	+	1.57	6.26e-05
response to organic substance (GO:0010033)	4566	136	87.56	+	1.55	0.000397
regulation of cellular metabolic process (GO:0031323)	3684	115	70.64	+	1.63	0.000477
response to chemical (GO:0042221)	5314	152	101.9	+	1.49	0.00062
response to red or far red light (GO:0009639)	410	26	7.86	+	3.31	0.00086
developmental process (GO:0032502)	6156	170	118.05	+	1.44	0.000863
regulation of cellular process (GO:0050794)	6167	170	118.26	+	1.44	0.000888
regulation of DNA-templated transcription (GO:0006355)	2449	84	46.96	+	1.79	0.000932

### Sheet: GOanalysis_GCaba_24hr_DOWN
Dataset S6. Gene Ontology (GO) term analysis
Dataset S6 (Sheet 6)
GO analysis on genes downstream (within -2.5kb and 0.5 kb) of downregulated ACRs in guard cells 24 hr after ABA treatment.
Analysis Type:	PANTHER Overrepresentation Test (Released 20230705)
Annotation Version and Release Date:	GO Ontology database DOI: 10.5281/zenodo.7942786 Released 2023-05-10
Analyzed List:	upload_1 (Arabidopsis thaliana)
Reference List:	Arabidopsis thaliana (all genes in database)
Test Type:	FISHER
Correction:	BONFERRONI
Bonferroni count:	2976
GO biological process complete	# genes in reference	# of genes in sample	Expected #	Direction	fold_enrichment	P_value
response to stimulus (GO:0050896)	9761	388	253.72	+	1.53	2.09e-20
response to abiotic stimulus (GO:0009628)	4740	214	123.21	+	1.74	6.28e-13
response to light stimulus (GO:0009416)	2202	117	57.24	+	2.04	1.54e-09
response to radiation (GO:0009314)	2315	120	60.17	+	1.99	4.74e-09
response to chemical (GO:0042221)	5314	216	138.13	+	1.56	1.85e-08
response to external stimulus (GO:0009605)	3199	148	83.15	+	1.78	2.79e-08
response to organic substance (GO:0010033)	4566	191	118.69	+	1.61	6.86e-08
biological process involved in interspecies interaction between organisms (GO:0044419)	2691	129	69.95	+	1.84	8.71e-08
response to external biotic stimulus (GO:0043207)	2677	128	69.58	+	1.84	1.23e-07
response to other organism (GO:0051707)	2677	128	69.58	+	1.84	1.23e-07
response to biotic stimulus (GO:0009607)	2680	128	69.66	+	1.84	1.28e-07
defense response (GO:0006952)	2619	125	68.08	+	1.84	2.84e-07
defense response to other organism (GO:0098542)	2299	113	59.76	+	1.89	5.05e-07
cellular process (GO:0009987)	15272	476	396.97	+	1.2	8.34e-06
response to bacterium (GO:0009617)	1403	75	36.47	+	2.06	3.42e-05
response to organic cyclic compound (GO:0014070)	964	58	25.06	+	2.31	3.52e-05
cell wall organization or biogenesis (GO:0071554)	1008	58	26.2	+	2.21	0.000215
defense response to bacterium (GO:0042742)	1105	61	28.72	+	2.12	0.000297
response to stress (GO:0006950)	5760	211	149.72	+	1.41	0.000322
organic substance biosynthetic process (GO:1901576)	4505	173	117.1	+	1.48	0.000396
biosynthetic process (GO:0009058)	4867	182	126.51	+	1.44	0.000941
cellular response to chemical stimulus (GO:0070887)	2130	96	55.37	+	1.73	0.000966
biological regulation (GO:0065007)	8670	291	225.36	+	1.29	0.000993
