## Supplemental Dataset 7 for "Distinct guard cell specific remodeling of chromatin accessibility during abscisic acid and CO2 dependent stomatal regulation"

### Sheet: ABA_Whole_Seedlings
Dataset S7. Transcription factor binding motif enrichment analyes. Sheet 1: ABA-regulated ACRs in whole seedlings.
Top 10 known motifs enriched in ABA-induced ACRs in whole seedling nuclei.
Top 10 known motifs enriched in ABA-repressed ACRs in whole seedling nuclei.

### Sheet: ABA_roots
Dataset S7. Transcription factor binding motif enrichment analyes. Sheet 2: ABA-regulated ACRs in seedling roots.
Top 10 known motifs enriched in ABA-induced ACRs in Root nuclei.
Top 10 known motifs enriched in ABA-repressed ACRs in Root nuclei.

### Sheet: Guard_cell_regulated_ACRs
Dataset S7. Transcription factor binding motif enrichment analyes. Sheet 3: Cell-type regulated ACRs in guard cells.
Top 10 de novo motifs found in Guard cell enriched ACRs.
Top 10 known motifs found in Guard cell enriched ACRs.
Top 10 known motifs found in ACRs less accessible in guard cells compared to roots and mesophyll cells.

### Sheet: ABA_mesophyll
Dataset S7. Transcription factor binding motif enrichment analyes. Sheet 4: ABA-regulated ACRs in mesophyll cells.
Top 10 known motifs enriched in ABA-induced ACRs in mesophyll nuclei.
Top 10 known motifs enriched in ABA-repressed ACRs in mesophyll nuclei.

### Sheet: ABA_guard_cells
Dataset S7. Transcription factor binding motif enrichment analyes. Sheet 5: ABA-regulated ACRs in guard cells.
Top 10 known motifs enriched in ABA-induced ACRs in WT guard cell nuclei.
Top 10 known motifs enriched in ABA-repressed ACRs in WT guard cell nuclei.
Top 10 known motifs enriched in ABA-induced ACRs in abfx4 mutant guard cell nuclei.
Top 10 known motifs enriched in ABA-repressed ACRs in abfx4 mutant guard cell nuclei.
Top 10 known motifs enriched in abf-dependent ABA-induced ACRs in guard cell nuclei.
Top 10 known motifs enriched in abf-independent ABA-induced ACRs in guard cell nuclei.

### Sheet: LowCO2_guard_cells
Dataset S7. Transcription factor binding motif enrichment analyes. Sheet 6: Low CO2regulated ACRs in guard cells.
Top 10 known motifs enriched in LowCO2-induced ACRs in guard cell nuclei.
Top 10 known motifs enriched in LowCO2-repressed ACRs in guard cell nuclei.
