## Supplemental Dataset 8 for "Distinct guard cell specific remodeling of chromatin accessibility during abscisic acid and CO2 dependent stomatal regulation"

### Sheet: Sheet1
Dataset S8: Primer Sequences
Oligo Name	Sequence	Notes
CAS41	ggggacaagtttgtacaaaaaagcaggcttcaccATGGCGAAGGCAGATAAGAA	F primer for cloning the H2B CDS into the entry vector pDONR221
CAS42	ggggaccactttgtacaagaaagctgggtgAGAACTCGTAAACTTCGTAACC	R primer for cloning the H2B CDS into the entry vector pDONR221
CAS43	ggggacaactttgtatagaaaagttgggtgGGAGAAAGAAATGCTTGAAAGC	F primer for cloning the RBCpr into the entry vector pDONR-P4P1R
CAS46	ggggacaagtttgtacaaaaaagcaggcttcaccCATTACTTCTTCTTGTTGTTTCTC	R primer for cloning the RBCpr into the entry vector pDONR-P4P1R
CAS44	ggggacaactttgtatagaaaagttgggtgATGGTTGCAACAGAGAGG	F primer for cloning the GC1pr into the entry vector pDONR-P4P1R
CAS45	ggggacaagtttgtacaaaaaagcaggcttcaccAAACTTGGGGACTGCTTTTTTG	R primer for cloning the GC1pr into the entry vector pDONR-P4P1R
CAS305	AACAGGTCTCAggctctATGGATTCAAATAATCATCTCTACG	F primer for cloning the AKS3 CDS into the GreenGate entry vector pGGC000
CAS306	AACAGGTCTCActgaTCAATTCAACAGAAGACTAAACAG	R primer for cloning the AKS3 CDS into the GreenGate entry vector pGGC000
CAS307	AACAGGTCTCAacctGGTATATATGGATTCCTTTGAAGAAATA	F primer for cloning the AKS3 upstream ACR into the GreenGate entry vector pGGA000
CAS308	AACAGGTCTCAtgttCGAATCAATATGTAAAAAAAATGCAACG	R primer for cloning the AKS3 upstream ACR into the GreenGate entry vector pGGA000
CAS332	AACAGGTCTCAacctGCAAATGAAAACTAACTTCATAAATGGC	F primer for cloning the AAE9 upstream ACR into the GreenGate entry vector pGGA000
CAS333	AACAGGTCTCAtgttACTTTGATTTTTGTTAATGTTTTGTATTGTATGG	R primer for cloning the AAE9 upstream ACR into the GreenGate entry vector pGGA000
CAS338	AACAGGTCTCAacctGCAGATGATGGAAAGCAGTCG	F primer for cloning the ALMT6 upstream ACR into the GreenGate entry vector pGGA000
CAS339	AACAGGTCTCAtgttTTGTGTCAATGGATTAATCTATACGTACG	R primer for cloning the ALMT6 upstream ACR into the GreenGate entry vector pGGA000
